# Complete blood count with differential: An effective diagnostic for IBS subtype in the context of BMI?

**DOI:** 10.1101/608208

**Authors:** JM Robinson, CM Boulineaux, KR Butler, PV Joseph, MT Murray, SN Pocock, LB Sherwin, SC Turkington, KR Weaver, WA Henderson

**Author notes:** Correspondence should be addressed to Wendy A. Henderson, PhD, Investigator & Chief, Digestive Disorder Unit, Division of Intramural Research, NINR, National Institutes of Health, Department of Health and Human Services, 10 Center Drive, 2-1341 Bethesda, MD 20892.

## Abstract

The Complete Blood Count with Differential hematological assay is a mainstay diagnostic for point-of-care clinical diagnoses for a spectrum of diseases including infection, inflammation, anemia, and leukemia, and CBC-D profiles are under investigation as early prognostic biomarkers for leukemias and other diseases. Chronic abdominal pain (CAP) and irritable bowel syndrome (IBS) are prevalent gastrointestinal disorders in the United States, with obesity among the most common comorbidities. Often, IBS-like gastrointestinal (GI) symptoms persist after resolution of known inflammation and/or enteropathogenic infection, and current literature contains significant discussion of the extent to which IBS is within the biological spectrum of inflammatory disease. Obesity is also associated with generalized signatures of inflammation and may confound accurate diagnoses. We performed ANOVA, multiple means comparisons, statistical analyses of CBC data from our "Brain-Gut Natural History" (BGNH) clinical cohort, with additional ELISA assays for lipopolysaccharide binding protein (LBP), IL-10, cortisol, and ACTH, signatures of immune-inflammatory response and Hypothalamic-Pituitary-Adrenal (HPA) axis activity, respectively. BGNH cohort includes healthy and overweight individuals diagnosed with IBS diarrhea-(IBS-D) and constipation-predominant (IBS-C) subtypes. We identified several potentially significant markers for IBS-D and IBS-C, notably IL-10, mean platelet volume (MPV), with LBP and monocyte percent also showing some statistical significance. Weight also showed significant results for overweight vs. normal weight, regardless of IBS subtype, particularly for Cortisol. CBC-D predictive profiles for IBS subtype and weight were identified using discriminant functions analysis and show that predictivity of marker profiles have poor performance relative to their normal weight subsets. Further refinement of this analysis will be performed utilizing increased sample size, additional molecular profiles, and enhanced statistical analysis.
