## Supplementary Data 1. Phenotypes for "Complete blood count with differential: An effective diagnostic for IBS subtype in the context of BMI?"

### Sheet: IBS_Subset
ID	CAP	IBS	IBS-subtype	Weight	BMI	BF_percent	SerumCortisol	ACTH	CRP	ESR	LBP	sCD14	IL10	HCT	MCH	MPV	LDH	Stool_Culture	Organism	Hpylori_IgG_POS	Monocytes	Monocytes_PCT	Basophil_PCT	Basophils	Eosinophil_PCT	Eosinophils	Lymphocytes_PCT	Lymphocytes	Neutrophil_PCT	Neutrophils	PlateletCount	RBC	WBC	IgA	IgE	IgG	IgM
1	0	0	0	1	28.3	26.3	13.4	21.6	0.4	3	18.764	1582.7	NA	46.2	NA	NA	188	0	0	0	0.45	6.3	0.3	0.02	1.1	0.08	40.6	2.88	51.7	3.67	259	5.25	7.1	202	7	1170	84
2	0	0	0	0	22.1	28.5	8.7	11.6	0.7	17	29.512	13567.1	NA	38.1	NA	NA	164	1	Clostridium difficile toxin A/B	1	0.51	4.5	0.3	0.03	0.4	0.05	10.8	1.23	84	9.6	276	4.43	11.43	331	385	1130	144
3	0	0	0	0	24.9	31.1	11.3	9	0.4	14	17.918	3314	2.04	37.6	27.2	11	841	0	0	1	0.32	4.3	0.4	0.03	0.7	0.05	27.4	2.03	67.2	4.97	366	4.47	7.4	125	4.2	1350	128
4	0	0	0	0	20.3	17.9	6.1	10.9	0.4	13	24.757	5929.4	1.18	38.6	NA	NA	141	0	0	0	0.36	5.5	0.2	0.01	1.2	0.08	33.6	2.2	59.5	3.9	194	4.36	6.55	168	7.5	967	160
5	0	0	0	0	23.3	24.7	8	19.9	0.4	25	21.045	16950.8	1.65	40.3	NA	NA	188	NA	NA	NA	0.36	8.9	0.7	0.03	1.5	0.06	44.2	1.79	44.7	1.81	294	4.44	4.05	341	56.3	1700	337
6	0	0	0	0	22.9	11.8	9.6	19.9	0.4	2	17.024	5048.6	0.63	43.5	NA	NA	121	0	0	0	0.24	6.5	0.8	0.03	0.5	0.02	43.8	1.62	48.4	1.79	258	4.78	3.7	198	65.3	860	110
7	0	0	0	0	19.2	16.7	19	11.5	0.4	2	19.996	1754.3	0.2	39	27.9	10.6	144	0	0	0	0.29	5.9	0.4	0.02	2.8	0.14	29.6	1.46	61.3	3.03	289	4.42	4.94	171	9.9	1140	95
8	0	0	0	0	22.5	22.9	11.4	16.6	0.2	2	15.474	767	1.05	39.3	30.8	11	170	0	0	0	0.32	4.7	0.4	0.03	1	0.07	31.6	2.13	62.3	4.21	185	4.35	6.75	69	8.3	851	214
9	0	0	0	1	31.5	24.5	7.4	14	0.5	5	16.623	1298.4	2.05	44.9	29.9	11	222	0	0	0	0.35	10.7	0.3	0.01	3.1	0.1	32.2	1.05	53.7	1.75	188	5.12	3.26	291	38.5	1510	68
11	1	0	0	0	22.7	35.7	15.1	16.2	3.1	13	15.724	1053	2.73	38.4	NA	NA	138	1	Clostridium difficile toxin A/B	0	0.26	3.7	0.4	0.03	0.9	0.06	39.4	2.74	55.6	3.87	285	4.45	6.96	188	28	1120	141
12	0	0	0	0	24	11.2	15.9	13.7	2.9	2	27.04	1191.7	0.13	44.6	NA	NA	210	0	0	1	0.23	7.5	0.6	0.02	5.2	0.16	38.6	1.19	48.1	1.48	238	4.8	3.08	199	42.6	1270	130
13	0	0	0	0	NA	NA	NA	NA	NA	NA	17.904	2730	0.17	NA	NA	NA	194	NA	NA	NA	0.34	5.6	0.3	0.02	1.3	0.08	24.1	1.46	68.7	4.16	252	5.03	6.05	NA	NA	NA	NA
14	0	0	0	0	23.7	17.8	5.4	17.6	3	2	21.612	1249.8	0.66	48.1	NA	NA	157	0	0	1	0.41	5	0.2	0.02	5.1	0.42	24.9	2.06	64.8	5.37	240	5.37	8.28	287	130	1260	37
15	0	0	0	0	23.3	16.6	20.7	16.2	2.9	2	21.748	1996.6	0.62	42.8	NA	NA	172	0	0	0	0.47	7.1	0.2	0.01	0.5	0.03	29.2	1.94	63	4.19	211	4.36	6.65	59	48.3	908	90
16	1	1	1	1	27.4	23.8	6	15.7	0.4	2	20.542	5772	1.94	48.6	NA	NA	145	1	Clostridium difficile toxin A/B	0	0.72	5.1	0.2	0.03	1.2	0.17	17.2	2.41	76.3	10.7	297	5.59	14.02	84	137	869	100
17	0	0	0	1	25.2	10.2	12.9	18.2	0.3	5	22.437	891.4	1.76	43	NA	NA	154	0	0	0	0.54	9.3	0.5	0.03	1	0.06	33	1.92	56.2	3.27	257	4.93	5.82	271	9.5	1280	45
18	0	0	0	1	36.8	38.7	1.9	12.2	2.9	5	21.568	531.3	NA	41.4	30.8	11.2	125	0	0	0	0.33	6.5	0.6	0.03	3.1	0.16	36.6	1.86	53.2	2.7	164	4.58	5.08	236	255	1110	67
19	0	0	0	0	22.6	23.3	9.5	24.2	2.9	2	2.054	2123	0.34	48.2	NA	NA	138	0	0	0	0.36	7.5	0.6	0.03	9.8	0.47	26.6	1.28	55.5	2.67	271	5.36	4.81	149	146	1220	54
20	0	0	0	0	19	26	12.6	5.4	0.3	16.6	8.171	1694.2	NA	43.9	29.2	10.4	159	0	0	0	0.29	3.6	0.2	0.02	1.2	0.1	17.5	1.42	77.5	6.29	280	4.95	8.12	345	238.8	1120	146
21	0	0	0	1	25.1	30	6.8	14.7	2.9	16	22.067	2480.6	0.74	41.8	NA	NA	172	0	0	0	0.5	9	0.7	0.04	0.5	0.03	33	1.83	56.8	3.15	195	4.67	5.54	210	58.6	1450	90
22	0	0	0	0	23.1	26.4	19.3	7.5	1.7	6	20.575	1129.8	1.55	42.2	NA	NA	162	1	Clostridium difficile toxin A/B	0	0.55	8.4	0.5	0.03	0.6	0.04	23.2	1.51	67.3	4.38	124	4.81	6.51	185	20.8	1130	88
24	0	0	0	1	25.5	23.3	15.3	22	0.8	5	6.808	1804.8	0.46	43.3	NA	NA	163	0	0	0	0.3	5.4	0.2	0.01	1.4	0.08	39.4	2.18	53.6	2.96	260	5.04	5.53	158	27.9	1380	70
25	0	0	0	1	25.9	27.1	7.3	12.8	0.6	13	31.292	1484.7	0.6	42.8	27.4	10.4	174	0	0	0	0.35	6.9	2	0.1	1	0.05	27.8	1.4	62.3	3.14	361	5.01	5.04	344	46.6	1230	169
26	0	0	0	0	21.9	22.7	5.4	17	0.2	14	14.005	1389.2	NA	32.1	30.2	10	113	0	0	0	0.83	9.4	0.3	0.03	1.6	0.14	29.7	2.63	59	5.23	275	3.67	8.86	262	9.2	1290	70
27	1	1	2	0	21.2	16.1	21.7	23.5	4	2	23.624	886.8	1.81	44.7	NA	NA	172	0	0	0	0.53	5.9	0.8	0.07	3.2	0.29	38.2	3.45	51.9	4.68	224	5.1	9.02	113	23.6	1380	95
28	0	0	0	0	21.8	24.8	8.1	15.1	0.4	2	NA	845.6	NA	39.9	NA	NA	145	0	0	1	0.76	8.9	0.3	0.03	1.2	0.1	22.5	1.93	67.1	5.76	225	4.67	8.58	189	79.6	1010	80
29	0	0	0	0	20	30.4	21.6	9.6	13.6	10	36.797	984.4	0.39	37.6	28.5	10.2	119	0	0	1	0.75	10.4	0.6	0.04	1.4	0.1	39.3	2.84	48.3	3.49	279	4.29	7.23	283	20.4	1200	149
31	0	0	0	0	18.6	17.9	6.6	13.9	0.2	5	6.858	1457.1	0.43	38	NA	NA	101	NA	NA	NA	0.27	5.6	0.8	0.04	2.9	0.14	36.7	1.76	54	2.59	234	4.56	4.79	172	11.7	812	156
32	1	1	2	0	21.1	33.2	13.2	12.9	4.2	14	NA	925.1	0.04	38.4	NA	NA	140	0	0	0	0.37	5.8	0.2	0.01	1.4	0.09	35.6	2.28	57	3.65	281	4.61	6.41	149	92.5	981	119
33	0	0	0	0	23.6	25.3	12.5	19.2	0.9	2	18.092	900.8	NA	41.7	29.8	NA	132	NA	NA	NA	0.29	5.3	0.4	0.02	2.6	0.14	33.2	1.82	58.5	3.21	223	4.85	5.48	214	30.7	1130	26
34	0	0	0	1	32.9	43.2	12	14.7	3.6	12	32.579	1210.3	0.6	37.4	NA	10.9	144	0	0	0	0.31	7.3	0.2	0.01	2.4	0.1	32.5	1.38	57.6	2.45	243	4.31	4.25	193	10.8	1210	91
35	0	0	0	0	24.9	31.3	14.2	22.2	0.3	6	11.558	973.2	0.95	38.2	NA	NA	153	0	0	0	0.53	11.9	1.1	0.05	1.1	0.05	44.4	1.98	41.5	1.85	279	4.23	4.46	215	90.4	1030	125
36	0	0	0	1	25.6	25.9	9.7	17.9	1.1	5	16.15	1457.8	0.66	43.8	29.5	10.9	158	0	0	0	0.94	10.3	0.2	0.02	1	0.09	32.3	2.94	56.2	5.11	330	5.08	9.09	349	10.6	794	100
37	0	0	0	0	NA	NA	NA	NA	NA	NA	13.954	1681.5	2.7	NA	31	9.6	157	0	0	0	0.28	7.5	1.1	0.04	1.3	0.05	42	1.56	48.1	1.78	241	4.37	3.71	NA	NA	NA	NA
38	1	1	1	1	35.3	35.2	6.3	69.3	1.7	5	24.688	1474.8	0.82	42.7	28.8	10.5	170	NA	NA	NA	0.55	7.3	0.3	0.02	1.1	0.08	30.9	2.32	60.4	4.54	279	5.12	7.52	202	4.8	1250	217
39	0	0	0	0	18.9	20.9	14.1	13.3	1.6	7	19.016	2624.3	0.43	37.4	NA	NA	156	0	0	0	0.74	11.1	0.3	0.02	1.8	0.12	23.6	1.57	63.2	4.21	260	4.25	6.66	229	566	1320	120
40	0	0	0	1	43.2	49.1	7.4	17.9	3.3	8	25.156	790.5	0.79	40.9	NA	NA	145	0	0	0	0.54	7.7	0.7	0.05	3.1	0.22	35.7	2.5	52.8	3.7	322	4.86	7.01	261	81.9	1060	121
41	1	1	1	1	25.6	40.5	13.7	13.4	3.3	2	21.737	2375.8	0.4	38.2	31.4	10.7	129	0	0	0	0.21	4.7	0.4	0.02	1.8	0.08	46.8	2.09	46.3	2.07	216	3.98	4.47	64	6	764	65
42	1	1	1	0	20.6	22.8	16.6	8.2	2.2	12	28.532	NA	0.8	41	NA	NA	149	0	0	0	0.29	6.6	0.5	0.02	3.2	0.14	44.6	1.97	45.1	1.99	194	5	4.42	136	103	1670	139
43	1	1	2	0	23.8	17.5	11.9	23.5	0.2	2	6.362	1653.1	2.68	48.3	30.5	11.8	116	0	0	0	0.27	6.7	0.7	0.03	4	0.16	34.7	1.4	53.9	2.18	161	5.47	4.04	211	39.8	868	58
44	1	1	2	1	26.8	21.8	10.4	17.1	0.2	13	14.606	3222.8	NA	45.6	NA	NA	160	0	0	0	0.32	4.9	0.3	0.02	5	0.33	25.7	1.68	64.1	4.19	226	5.2	6.54	163	169	953	174
45	1	1	1	1	25.9	36.3	12.1	13.5	17.5	25	49.906	3500.2	3.23	33.2	25.9	11	182	0	0	0	0.5	5.2	0.3	0.03	1.6	0.15	18	1.73	74.9	7.21	289	4.21	9.63	316	27.6	1230	132
46	1	1	1	0	20.3	21	18.9	16.6	1.9	2	24.53	2508.3	1.82	38.5	30.3	11.9	116	0	0	0	0.58	7.3	0.4	0.03	2.7	0.21	27.3	2.16	62.3	4.93	266	4.35	7.91	130	24.9	956	79
47	1	1	1	1	26.7	33.7	5.2	16.7	1.7	4	18.052	4356.5	4.04	42.8	29.7	10.5	159	0	0	0	0.6	7.2	0.4	0.03	2.3	0.19	19.1	1.59	71	5.91	234	4.89	8.33	128	68.9	1220	89
49	0	0	0	0	23.2	10.7	14.6	47.1	0.5	1	22.369	2924	2.14	48.1	29.5	9.8	177	1	Arcobacter butzleri	0	0.43	7.9	0.7	0.04	3.5	0.19	28.9	1.57	59	3.2	165	5.49	5.43	202	10.3	1020	69
51	0	0	0	0	21.1	10.3	16	25.9	0.3	2	17.104	3763.1	NA	48.1	31.2	10.5	164	NA	NA	NA	0.95	11.8	0.7	0.06	2.5	0.2	31.9	2.56	53.1	4.26	195	5.23	8.03	158	148	1380	73
52	0	0	0	0	24.8	19.8	9.6	17	0.2	0.1	13.39	14465.7	2.86	46.1	29.7	11.1	NA	NA	NA	NA	0.56	10	0.4	0.02	0.9	0.05	37.8	2.11	50.9	2.84	231	5.22	5.58	151	8.1	1560	55
53	1	1	1	0	23	18.1	10.8	15.7	1.3	4	21.91	3934.1	6.06	47.9	28.1	11.2	154	0	0	1	0.42	5.7	0.3	0.02	2.9	0.21	26.3	1.93	64.8	4.76	251	5.66	7.35	259	359	998	147
54	0	0	0	1	30.6	33.5	8.7	26.2	0.3	2	19.719	3760.5	NA	44.1	29.7	11.2	210	0	0	0	0.5	5.7	0.3	0.03	7.6	0.67	36	3.16	50.4	4.43	266	4.98	8.78	211	70.6	1140	114
55	1	1	1	0	21.3	NA	17.8	5	2.5	8	20.454	5902.4	4.75	38.7	32	11.9	139	1	OP: Endolimax nana	0	0.34	5.4	0.3	0.02	4.1	0.26	32	2.02	58.2	3.67	181	4.12	6.31	213	237	1140	139
56	0	0	0	1	37.8	48.2	7.2	17.7	6.5	12	14.9	2699.6	1.19	43	26.1	10.5	157	0	0	0	0.38	4.7	0.4	0.03	1.2	0.1	28.5	2.3	65.2	5.27	365	5.51	8.08	159	6.7	956	125
57	0	0	0	0	23.2	24.9	7.3	13.4	0.6	6	14.313	1233	3.33	35.1	29.3	11.5	157	0	0	0	0.36	8.1	0.4	0.02	0.7	0.03	31.5	1.4	59.3	2.64	346	3.93	4.45	155	23.4	1040	136
58	1	1	2	0	20.6	9.7	7	18	0.2	2	8.882	1512.7	1.51	39.8	30.4	10.5	253	1	EAEC Enteroaggregative E. coli; OP: Entamoeba coli	0	0.55	9.1	0.5	0.03	1.8	0.11	38.5	2.32	50.1	3.02	246	4.57	6.02	196	1.1	1010	103
59	1	1	2	0	21.6	NA	7.5	24.4	0.16	5	23.584	1107.4	3.39	42.5	31.3	11.2	162	1	Clostridium difficile toxin A/B	0	0.38	9.1	0.5	0.02	6.7	0.28	48.4	2.03	35.3	1.48	170	4.69	4.19	109	12.1	1430	92
61	1	1	1	1	28.6	33.6	5.2	7.5	1.5	13	22.448	1435.5	1.51	40	30.7	12	125	NA	NA	NA	0.26	4.6	0.4	0.02	1.6	0.09	44.1	2.51	49.3	2.81	246	4.27	5.69	141	94.5	1850	75
63	0	0	0	1	26	19.8	14.2	21.3	0.5	4	13.134	7381.2	4.18	38.9	28.9	11.8	138	0	0	0	0.32	7	1.1	0.05	5.9	0.27	45.4	2.08	40.6	1.86	232	4.54	4.58	127	40.3	871	61
64	1	1	2	1	29.5	41.6	4.8	14.4	6.4	20	14.11	6701.5	2.5	39	26.8	9.9	143	0	0	0	0.25	4.3	0.2	0.01	0.9	0.05	51.8	3.01	42.8	2.49	313	4.73	5.81	194	489	1340	112
65	1	1	1	0	21.9	34.5	15.8	6.5	0.6	7	26.335	NA	3.1	40.3	28.8	12.2	184	1	Helicobacter pylori	0	0.22	4.1	0.6	0.03	0.7	0.04	33.3	1.78	61.3	3.27	240	4.62	5.34	208	4.8	950	185
66	1	1	2	1	25.1	39.4	10	24.2	1	12	25.23	1941	3.16	30.2	22.3	9.1	261	1	Staphylococcus aureus	0	0.39	16.5	0.4	0.01	2.1	0.05	59.3	1.4	21.7	0.51	184	4.21	2.36	213	160	1350	162
67	0	0	0	1	32.4	33.3	8.2	17	1.2	3	10.617	809.6	3.35	46.2	27.2	10.8	168	0	0	0	0.62	7.3	0.2	0.02	3.2	0.27	25.9	2.19	63.4	5.35	176	5.62	8.44	159	1952	1470	59
68	0	0	0	1	25.7	18.2	10	10.9	0.5	5	15.744	1273	3.26	43.2	28.4	10.5	188	0	0	0	0.4	9.4	0.5	0.02	2.1	0.09	36.6	1.56	51.4	2.19	231	4.93	4.26	252	11.6	960	231
69	1	1	2	0	24.3	35.6	11.8	29.2	0.4	9	19.233	634.7	5.66	38.1	28.2	10.5	147	0	0	0	0.24	6.3	0.3	0.01	1.8	0.07	39.5	1.51	52.1	1.99	294	4.5	3.82	181	448	1590	110
70	0	0	0	1	31	40	8	35.8	4	21	13.714	3056.6	NA	34.9	29.5	10.3	167	0	0	0	0.35	4.1	0.2	0.02	0.6	0.05	21.3	1.81	73.8	6.27	350	3.96	8.5	256	850	1370	153
71	1	1	2	1	35.2	37.6	5.8	8	2.7	19	35.239	2909	NA	39.5	26.3	10.1	191	0	0	1	0.41	5	0.4	0.03	2	0.16	29	2.36	63.6	5.18	294	4.82	8.14	176	94.8	1160	151
72	0	0	0	1	34.1	38.5	5.9	21.8	4.7	5	27.494	1547.8	NA	46.4	29.3	11.9	149	1	Bacillus cereus	0	0.42	6.4	0.6	0.04	3.2	0.21	17.9	1.18	71.9	4.73	254	5.29	6.58	305	24.5	1150	57
73	1	1	2	1	28.4	32.7	12.3	18.3	1.8	9	19.85	1680.2	NA	40.3	29.8	12.6	149	0	0	0	0.45	6.6	0.3	0.02	1.9	0.13	45.5	3.09	45.7	3.1	230	4.57	6.79	176	27.2	1330	80
74	1	1	1	1	41.4	46	4.8	18.2	2	23	22.987	1089.9	NA	37.4	28.2	11.3	199	0	0	0	0.31	6.4	0.4	0.02	3.3	0.16	55.6	2.68	34.3	1.65	266	4.32	4.82	322	213	1310	80
76	0	0	0	0	21.2	23.6	8.1	NA	0.16	10	23.244	28936	NA	39.6	25.3	10.3	236	0	0	0	0.25	7.3	0.3	0.01	2.1	0.07	44	1.5	46.3	1.58	310	5.06	3.41	165	2221	1380	66
77	0	0	0	0	23.7	38.8	6	59.6	2.1	23	29.632	8882.7	NA	40.5	29	11	210	0	0	0	0.48	8.3	0.2	0.01	0.7	0.04	38.3	2.22	52.5	3.05	272	4.51	5.8	216	73	1610	72
78	0	0	0	0	21.2	18.1	12.1	16.7	0.3	2	10.941	14374.7	NA	41.4	30.1	9.8	138	0	0	0	0.6	8.8	0.3	0.02	1	0.07	37.8	2.56	52.1	3.53	304	4.65	6.78	243	552	1130	60
79	0	0	0	1	25.3	36	8	11.8	1.3	18	21.632	818.5	NA	33.9	28.9	9.5	141	0	0	0	0.3	5.5	0.4	0.02	1.1	0.06	39.7	2.18	53.3	2.93	330	3.84	5.49	108	21.5	855	78
80	0	0	0	1	31.2	20.9	6.1	11	0.9	7	15.948	1374.2	NA	42	26.9	10.6	274	1	Bacillus cereus; Helicobacter pylori	1	0.32	9.5	0.9	0.03	1.8	0.06	47.9	1.62	39.9	1.35	186	4.99	3.38	281	28.2	1590	39
81	0	0	0	1	25.1	42.5	8.4	12.6	0.5	28	30.76	1299	NA	36.6	24.7	11.4	208	0	0	0	0.52	8	0.2	0.01	1.5	0.1	39.6	2.58	50.7	3.3	264	4.82	6.51	188	358	1490	247
82	0	0	0	0	23.6	28.5	7.9	49	0.2	6	10.577	2490.5	NA	40.4	26.2	12	146	0	0	0	0.41	6	0.3	0.02	5.8	0.4	26.5	1.81	61.4	4.2	233	5.07	6.84	138	243	906	124
83	0	0	0	1	28	NA	11.5	37.3	2.9	4	14.462	1622.2	NA	42.4	28.5	10.8	254	0	0	0	0.4	12.1	0	0	3.6	0.12	44.7	1.48	39.6	1.31	247	4.92	3.31	278	245	1570	44
84	1	1	2	1	35.6	38.1	6.5	14.7	1.3	5	13.039	8038.3	NA	43.5	27.7	12.2	180	0	0	0	0.38	6.2	0.5	0.03	3.1	0.19	32.6	2.01	57.6	3.55	205	5.2	6.17	134	18.5	1280	41
85	0	0	0	1	30.8	31.6	16.1	60.4	3.1	17	23.527	7898.9	NA	42.9	27.9	10.9	237	0	0	0	0.98	9.9	0.3	0.03	3.4	0.34	20.9	2.08	65.5	6.51	364	5.19	9.94	474	9715	1540	44
86	0	0	0	1	32.4	45.9	7.1	14.8	17.1	25	24.03	945.1	NA	36.9	30.2	11.2	184	1	Helicobacter pylori	0	0.54	9.4	0.3	0.02	3.3	0.19	27	1.55	60	3.44	331	3.98	5.74	221	30.7	1230	118
87	0	0	0	0	22.2	15.6	12.1	23.2	1.1	2	8.378	2209.5	NA	46.7	30.6	10.2	179	0	NA	0	0.67	9.3	0.4	0.03	2.9	0.21	21.1	1.52	66.2	4.76	228	5.29	7.2	157	51.6	1020	98
88	0	0	0	0	21	26.1	5.2	10.6	1.1	3	18.804	940.1	NA	43.2	28.7	9.8	232	1	Clostridium difficile toxin A/B	1	0.51	6.5	0.5	0.04	1.3	0.1	21.7	1.7	69.9	5.47	245	5.08	7.83	181	6.6	1290	117
90	0	0	0	1	32	36.9	11.1	20.4	5.3	30	23.6	1211.2	NA	28.5	20.8	10.5	135	0	0	0	0.73	10.7	0.9	0.06	3.4	0.23	38	2.59	47	3.2	389	3.99	6.81	271	73	1470	174
92	0	0	0	1	41.3	53.2	8.3	5	7.3	28	17.184	8136.5	NA	30.6	27.3	10.3	150	NA	NA	NA	0.68	8.9	0.3	0.02	1.3	0.1	30.1	2.3	59.4	4.54	318	3.48	7.65	285	33.4	1170	73
93	1	0	0	1	34.5	NA	16.4	54.5	0.16	2	7.783	4216.6	NA	43.3	33.3	11.7	147	NA	NA	NA	0.35	8.3	0.5	0.02	1.7	0.07	42.8	1.81	46.7	1.98	260	4.45	4.23	129	5.6	1230	56
94	0	0	0	1	35.5	43.5	16	6.8	3.4	10	34.628	9204.5	NA	36.4	30.3	10.9	141	1	Clostridium difficile toxin A/B	1	0.67	6	0.3	0.03	0.9	0.1	26.8	2.97	65.9	7.3	315	4.09	11.08	150	581	1130	77
95	0	0	0	1	35.9	37.5	8.5	37.1	5.2	8	14.032	2985.1	NA	37.2	27.1	10.8	144	1	Bacillus cereus	0	0.39	7	0.4	0.02	2	0.11	33.5	1.86	56.9	3.16	195	4.35	5.55	122	10.7	832	97
96	1	1	1	1	46.8	44.2	9.6	22.5	0.7	12	21.614	1640.2	NA	46.1	32.3	10.5	196	0	0	0	0.33	4.6	0.1	0.01	1.5	0.11	34.7	2.47	59	4.19	242	5.05	7.12	306	93.8	1180	87
97	0	0	0	1	28.2	11.1	8.6	5.1	0.4	3	18.84	929.9	NA	41.7	29.3	10.3	230	0	0	0	0.49	8.3	0.5	0.03	1.7	0.1	32.7	1.92	56.6	3.32	207	4.85	5.87	228	103	1380	73
98	0	0	0	0	23.9	16.1	10.2	13.3	0.5	2	17.672	769.3	NA	45.3	31	10.8	201	0	0	0	0.33	6.7	0.2	0.01	2.2	0.11	39.3	1.92	51.6	2.52	226	5.09	4.89	204	111	1100	27
99	1	1	2	0	24	16.5	14.2	32.7	0.5	6	21.228	1637.8	NA	42.1	29.9	10.8	190	0	0	0	0.6	8.4	0.4	0.03	1.8	0.13	34.2	2.44	55.1	3.92	217	4.55	7.13	220	182	1220	251
101	1	1	2	1	35.2	43.1	8.2	19.6	6.5	13	25.877	847.6	NA	39	25.4	10.1	170	NA	NA	NA	0.55	6.2	0.3	0.03	1.7	0.15	27.2	2.4	64.5	5.68	303	5.04	8.82	269	450	1340	92
102	1	1	2	0	22	13.7	8.5	19	0.28	7	11.312	1024.1	NA	41.5	30.4	11.5	146	0	0	0	0.36	7.6	1.1	0.05	1.7	0.08	38.7	1.83	50.7	2.4	282	4.71	4.73	215	41.6	938	100
103	0	0	0	1	35.1	30.1	9.6	15.3182	0.65	2	NA	NA	NA	46.5	30.6	9.9	164	1	OP: Blastocytstis hominis	0	0.5	7	0.3	0.02	6.6	0.47	28.9	2.07	57.1	4.09	202	5.23	7.16	146	1577	983	69
104	0	0	0	0	20	32.3	12.4	9.4	0.24	18	33.786	1307	NA	35.6	25.3	NA	207	NA	NA	NA	0.13	3	1	0.04	2	0.09	34	1.5	60	2.64	11	4.5	4.4	191	59	1630	163
106	0	0	0	1	27.6	28.6	4.9	10.1	2.1	3	16.1	864.6	NA	41.4	27.2	9.6	147	NA	NA	NA	0.95	11.4	0.2	0.02	2.2	0.18	26.6	2.21	59.2	4.93	200	5.11	8.32	187	140	1250	26
108	0	0	0	1	35	49	8.1	5.9	9.19	38	NA	NA	NA	35.8	28.3	9.8	197	0	0	1	0.28	5.2	0.4	0.02	0.6	0.03	30.2	1.63	63.4	3.43	309	4.1	5.4	228	141	1680	131
109	0	0	0	1	28.8	37.5	10.2	8.1	1.73	9	NA	NA	NA	41.9	30.8	10.9	135	0	0	0	0.24	5.4	1.3	0.06	3.1	0.14	31.7	1.42	58.3	2.61	206	4.39	4.48	172	332	1830	88
110	1	1	2	0	24.5	NA	16.8	10.6	5.3	12	NA	NA	NA	39.3	30.1	10.3	144	NA	NA	NA	NA	4.6	0	0	0.4	0.02	33.2	1.58	61.6	2.93	355	4.52	4.76	220	183	1410	69
111	1	1	2	0	22.5	30.9	9.6	6.1	0.16	6	NA	NA	NA	37.9	30.9	9.4	158	0	0	0	0.48	5.9	0.5	0.04	2.2	0.18	15.8	1.29	75.4	6.14	237	4.21	8.15	195	125	1190	102
112	1	1	2	1	25.3	20.1	5.2	26.4	0.8	7	NA	NA	NA	42.6	28.2	9.2	156	0	0	0	0.36	8	0.9	0.04	2.9	0.13	48.4	2.17	39.8	1.78	292	5.17	4.48	283	764	1010	51
114	1	1	2	0	18.9	NA	17.3	21.2	0.2	8	NA	NA	NA	40.4	NA	NA	NA	NA	NA	NA	NA	NA	NA	NA	NA	NA	NA	NA	NA	NA	NA	NA	NA	42	8	975	143
115	0	0	0	1	34	NA	11.4	26.2	17.7	13	NA	NA	NA	37.4	29.7	10.1	230	NA	NA	NA	NA	6.2	0.3	0.02	1.5	0.12	24.5	1.93	67.1	5.29	317	4.14	7.88	99	24.4	1256	125
116	0	0	0	1	39.8	45.5	7.2	22.2	4.1	8	NA	NA	NA	45.9	29.3	10.5	198	NA	NA	NA	0.38	6.3	0.5	0.03	1.8	0.11	37.4	2.25	53.7	3.22	300	5.32	6.01	183	87.3	1376	109
118	1	1	2	0	22.5	33.1	12.6	21.7	0.15	3	NA	NA	NA	40.6	30	10.8	134	0	0	0	0.32	7.7	0.7	0.03	1	0.04	31.8	1.32	58.3	2.42	221	4.5	4.15	110	25.3	813	125
119	1	1	1	1	26.8	13.3	10	20.8	0.4	5	NA	NA	NA	48.3	29.6	11.1	213	0	0	0	0.67	13	0.8	0.04	1.7	0.09	36.4	1.88	47.9	2.48	239	5.54	5.17	358	57.6	1153	267
120	0	0	0	0	19.7	29.5	6.4	19.4	0.2	3	NA	NA	NA	39.2	27.8	10.2	157	NA	NA	NA	0.34	5.2	0.5	0.03	1.4	0.09	30.4	1.97	62.2	4.03	213	4.64	6.48	121	5	1139	104
121	0	0	0	0	20.8	18.3	11.3	16.2	0.7	6	NA	NA	NA	40.2	30.2	10.5	134	0	0	0	0.63	8.6	0.3	0.02	6.3	0.46	27.3	1.99	56.7	4.13	289	4.67	7.29	333	272	1090	61
122	0	0	0	1	26.7	40	8	15.4	0.6	2	NA	NA	NA	40.2	30.4	11.7	137	0	0	0	0.42	5.6	0.7	0.05	4.3	0.32	32.5	2.43	56.5	4.23	229	4.37	7.48	128	91.7	613	89
123	1	0	0	1	26.8	24.1	6.5	25.2	5.3	10	NA	NA	NA	47.4	28.9	10	171	0	0	1	0.66	7.7	0.5	0.04	2.8	0.24	37.3	3.19	51.1	4.38	287	5.4	8.56	188	6.6	1814	28
124	1	0	0	1	32.2	40.8	5.4	10.2	5	17	NA	NA	NA	36.4	28.5	10.9	177	0	0	0	0.47	8.9	0.4	0.02	1.3	0.07	35.9	1.9	53.3	2.82	289	4.07	5.29	132	323	1248	52
126	1	0	0	0	21.1	28.4	8.5	9.5	0.2	16	NA	NA	NA	31.3	27.6	9.4	116	1	OP: Blastocytstis hominis	1	0.38	7.5	0.4	0.02	0.8	0.04	34.8	1.77	56.3	2.86	218	3.81	5.08	272	123	1384	123
127	1	0	0	1	35.7	51.4	12.2	13.3	3.1	13	NA	NA	NA	38.8	27.5	9.6	133	1	EPEC Enteropathogenic E. coli	0	0.33	5.8	0.9	0.05	1.2	0.07	36.7	2.08	55	3.11	291	4.59	5.66	196	20.7	1133	97
